# The nitrogen-fixing symbiotic cyanobacterium, *Nostoc punctiforme* can regulate plant programmed cell death

**DOI:** 10.1101/2020.08.13.249318

**Authors:** Samuel P. Belton, Paul F. McCabe, Carl K. Y. Ng

**Author notes:** Author contributions S.P.B., P.F.M, and C.K.Y.N conceived of the study and designed the experiments. S.B. performed all the experiments and analysed the data. S.B. prepared the draft of the manuscript with the help of P.F.M and C.K.Y.N. All authors read, edited, and approved the manuscript.

## Abstract

Cyanobacteria such as *Nostoc* spp. can form nitrogen-fixing symbioses with a broad range of plant species. Unlike other plant-bacteria symbioses, little is understood about the immunological and developmental signalling events induced by *Nostoc* cyanobionts (symbiotic cyanobacteria). Here, we used suspension cell cultures to elucidate the early molecular mechanisms underpinning the association between cyanobionts and plants by studying the effects of conditioned medium (CM) from *Nostoc punctiforme* cultures on plant programmed cell death (PCD), a typical immune response activated during incompatible interactions. We showed that *N. punctiforme*-CM could suppress PCD induced by a temperature stress. Interestingly, this was preceded by significant transcriptional reprogramming, as evidenced by the differential regulation of a network of defence-associated genes, as well as genes implicated in regulating cell growth and differentiation. This work is the first to show that cyanobionts can regulate PCD in plants and provides a valuable transcriptome resource for the early immunological and developmental signalling events elicited by *Nostoc* cyanobionts.
