## Supplementary Data 4 for "The nitrogen-fixing symbiotic cyanobacterium, *Nostoc punctiforme* can regulate plant programmed cell death"

### Sheet: Sheet1
Supplementary Data 4 Parameters of a STRING protein-protein interaction network (Fig. 5).
Protein_name	No. of edges	Betweeness_centrality	Closeness_centrality	padjust
PSBA	38	0.0486556	0.542857	4.7e-12
PSAA	38	0.15371	0.6	9.32e-11
ATPA	38	0.0889819	0.542857	2.54e-06
PSBC	37	0.0135679	0.537736	1.58e-09
PSAB	37	0.145897	0.59375	1.85e-07
PSBB	36	0.0128741	0.53271	1.25e-07
ATPF	36	0.0174717	0.522936	1.34e-06
PSAC	36	0.0126473	0.53271	1.71e-06
RPL33	35	0.0483359	0.527778	8.68e-05
YCF9	35	0.00155689	0.518182	0
PSBH	35	0.00155689	0.518182	0.00282146
PETB	35	0.00155689	0.518182	8.22e-09
YCF3	35	0.00155689	0.518182	1.9e-05
RBCL	34	0.00109389	0.513514	4.99e-08
PSBD	34	0.00145009	0.513514	6.21e-12
YCF4	34	0.00109389	0.513514	0.00105009
YCF10	34	0.0012768	0.513514	0
YCF5	34	0.0012768	0.513514	0
PSAI	33	0.0108654	0.513514	0.00135766
PETD	33	0.000818	0.508929	2.46e-09
ATPH	33	0.000814	0.508929	1.02e-08
PSBE	33	0.00623345	0.518182	9.31e-05
RPOC1	33	0.000962	0.508929	1.17e-08
PETG	32	0.00122387	0.504425	0.0137341
rps14	32	0.0428	0.513514	0
NDHI	31	0.000473	0.5	0.0314921
MATK	31	0.000473	0.5	1.09e-08
NDHD	31	0.000599	0.5	2.39e-09
NDHG	30	0.000172	0.495652	0.000261
PSBI	30	0.000858	0.495652	0.00492885
ACCD	30	0.000172	0.495652	1.15e-05
NDHE	30	0.000172	0.495652	0.00895449
PSAJ	25	0.000478	0.475	1.05e-05
PSBL	25	0.000404	0.475	0.0170252
PETA	24	6.34e-05	0.467213	1.35e-06
PSBJ	21	0.000199	0.459677	0.000429
WRKY33	20	0.433423	0.422222	1.68e-11
STZ	12	0.0894492	0.374384	0
AT1G19020	11	0.299447	0.410811	4.63e-21
LHCB2.2	10	0.0547923	0.445312	3.28e-08
AT4G15430	10	0.224359	0.8125	4.11e-11
XBAT34	10	0.112094	0.348624	7.48e-13
LHCB2.1	10	0.0290691	0.413043	2.58e-10
AT4G11230	10	0.224359	0.8125	0
EDA39	10	0.0908946	0.385787	1.89e-16
CNI1	9	0.05761	0.368932	0
AT5G52750	8	0.0313724	0.342342	0
AT1G55450	8	0.0964281	0.356808	1.04e-16
AT1G68570	8	0	0.619048	0
AT3G16180	8	0	0.619048	0
NRT1.8	8	0	0.619048	0
CYP81F2	8	0.261282	0.340807	3.32e-11
GTR2	8	0	0.619048	0
AT3G45660	8	0	0.619048	0.0475355
NAXT1	8	0	0.619048	5.02e-09
AT2G26690	8	0	0.619048	0
CAF1b	7	0.0136696	0.32618	0
AT1G76600	7	0.106173	0.333333	1.55e-34
AT1G23710	7	0.104137	0.32618	1.03e-07
AT2G18690	7	0.100116	0.334802	6.53e-09
PUB12	6	0.0701163	0.372549	3.3e-15
MPK11	6	0.0423321	0.343891	3.75e-08
AT1G05575	6	0.0196352	0.343891	5.2e-22
CCP3	6	0.173077	0.65	0
AR781	6	0.0103568	0.311475	1.39e-09
AT3G45220	6	0.173077	0.65	6.35e-12
AT1G26380	6	0.0704569	0.291188	0
AT3G01830	6	0.0376786	0.299213	0
AT1G74360	5	0.04109	0.253333	2.52e-20
AT5G52760	5	0.00226369	0.304	0
CYCA1;1	5	0.165414	0.270142	0
Lhca6	5	0.300125	0.448819	0
ACS6	5	0.0265205	0.306452	4.61e-46
AT3G54150	5	0.0662674	0.284644	3.76e-17
AT1G78410	5	0.195439	0.317992	0
AT1G26420	4	0.0333188	0.269504	0
AT5G67340	4	0.0337319	0.270463	0
AT4G20000	4	0.064386	0.248366	8.56e-29
PGSIP7	4	0	0.448276	0
AT2G33780	4	0.0387719	0.247557	0
AT2G20670	4	0.0522807	0.255034	5.33e-11
AT3G02840	4	0.0153177	0.320675	2.52e-23
AT5G18650	4	0.245614	0.341317	0
AT4G36500	4	0.00341126	0.345455	2.22e-09
AT2G23680	4	0.0158592	0.272401	4.93e-09
FRK1	4	0.102456	0.262976	0
AT3G10190	4	0	0.448276	0
AT3G51280	4	0.103383	0.218391	3.92e-10
HB5	4	0.714286	0.583333	0
AT1G24620	4	0	0.448276	0
BGLU26	3	0.0229535	0.302789	1.7e-118
AT5G24490	3	0	0.35625	2.92e-13
SKP2A	3	0	0.263889	6.38e-09
AT4G28460	3	0	1	0
CYCA2;1	3	0	0.263889	0
AT5G05300	3	0	1	6.81e-28
ABCG36	3	0.00344027	0.236025	5.69e-09
AT2G23270	3	0	1	0.00472041
CCL	3	0.0350877	0.316667	1.29e-07
MKK9	3	0	0.302789	3.32e-06
HAI1	3	0.52381	0.5	0
AT2G40530	3	0	1	0
PUB24	3	0.0317682	0.305221	9.41e-09
RGA1	2	0.666667	0.75	0
WRKY29	2	0.0263158	0.209945	4.43e-23
AT1G35560	2	0.5	0.571429	0
AT2G47550	2	1	1	0
WOX4	2	0	1	1.07e-19
AT5G42010	2	0.0263158	0.200528	2.53e-09
AT2G25735	2	0	0.262976	7.86e-10
YLS9	2	0	0.259386	0
MRH10_18	2	0.00595249	0.265734	0
HB-12	2	0.571429	0.583333	0
PROPEP3	2	1	1	0
AT2G24600	2	0.00296449	0.292308	1.48e-12
AT1G17147	2	0	0.200528	0
PXY	2	0	1	0
AGO10	2	0.666667	0.75	3.63e-16
CLV3	2	0	1	0.00528403
AT2G44830	2	1	1	8.29e-36
OFP7	2	0.666667	0.75	1.39e-12
AT5G46910	2	0	0.35625	4.42e-18
AT4G14620	2	0	0.247557	4.31e-07
AT4G03420	2	0	0.247557	4.6e-06
TCP10	2	0.666667	0.666667	4.77e-30
WRKY30	2	0.0263158	0.209945	3.85e-158
TCP14	2	0.5	0.571429	1.48e-10
ERD6	2	0.00595249	0.265734	1.02e-13
FH4	2	0	0.290076	0
AT5G14730	2	0.0263158	0.248366	0.000133
GID1A	2	0.666667	0.75	4.86e-36
CCOAMT	2	0.0263158	0.223529	3.37e-14
IGMT2	2	0.0263158	0.256757	0
CYP71A12	2	0	0.227545	3.17e-43
DAR3	2	0	0.261168	1.91e-06
AT3G07350	2	0	0.253333	7.07e-07
AT1G74940	1	0	1	1.76e-20
YLS5	1	0	0.167401	0
HSFB4	1	0	1	6.24e-55
bZIP7	1	0	1	0
AT1G51860	1	0	1	0.00445012
AT3G03990	1	0	1	0
ROPGEF5	1	0	1	7e-15
AT2G38870	1	0	1	6.62e-67
ATHB-7	1	0	0.388889	2.44e-08
PHT3;2	1	0	0.354037	0
AT5G66230	1	0	0.179811	0.0475355
AT3G53190	1	0	0.666667	7.86e-23
CPK31	1	0	1	3.88e-09
AT4G15120	1	0	0.198953	4.36e-32
AT4G14270	1	0	0.241525	0
HB6	1	0	0.388889	0
bZIP75	1	0	1	0
AT4G25900	1	0	1	2.16e-08
HB16	1	0	0.388889	0
AT2G46600	1	0	1	0
PROPEP1	1	0	0.666667	0
BLH1	1	0	0.5	2.53e-23
ATCTH	1	0	0.203753	2.63e-30
IPT3	1	0	1	0.0112706
AT4G19430	1	0	0.203753	0.00450124
TSO2	1	0	0.213483	2.45e-15
At1g80820	1	0	0.183133	0
AT1G07135	1	0	0.273381	1.55e-30
BEL1	1	0	1	7.3e-29
PUB23	1	0	0.298039	1.36e-11
EP3	1	0	1	1.93e-28
AT5G44910	1	0	1	0.0241998
BES1	1	0	0.5	3.52e-11
AT4G01700	1	0	0.213483	1.03e-43
AT4G05070	1	0	1	1.19e-06
AT2G26190	1	0	0.298039	0
CYP81D8	1	0	0.292308	5.33e-26
CKX4	1	0	1	0.000249
UGT73B4	1	0	1	9.92e-10
MGP	1	0	1	9.84e-11
UGT73B5	1	0	1	7.93e-09
LHW	1	0	1	2.13e-37
RGL1	1	0	0.5	0.0179737
At5g17990	1	0	1	0
AT5G17760	1	0	0.202667	3.46e-18
MLO12	1	0	1	3.27e-68
AT5G56960	1	0	1	6.93e-23
RVE1	1	0	1	0.00841693
AT1G70420	1	0	0.199475	5.48e-14
SAC51	1	0	1	1.55e-17
HCF243	1	0	0.354037	0
AT3G29000	1	0	0.231003	0
WRKY70	1	0	0.173913	6.68e-05
PLA2A	1	0	0.255034	0
RMA1	1	0	1	9.53e-12
AT3G48510	1	0	1	3.32e-05
ACS2	1	0	0.235294	9.08e-09
ASB1	1	0	1	0.000695
WRKY22	1	0	0.173913	7.92e-26
ATRTL1	1	0	0.5	3.18e-16
AT2G44380	1	0	0.242038	7.05e-17
AT3G44380	1	0	1	7.13e-08
AFP1	1	0	0.35	0.000145
AT3G61920	1	0	0.4	0.00428937
HSFA7A	1	0	1	5.68e-08
AT5G23280	1	0	0.4	0
AGP23	1	0	1	0.00818525
AGP16	1	0	1	7.6e-12
KNAT4	1	0	1	3.09e-13
NAP	1	0	0.35	0
SAG21	1	0	1	4.8e-19
AT4G06744	1	0	1	5.6e-13
TGA7	1	0	1	1.44e-18
AT2G02720	1	0	0.666667	2.74e-08
AT1G52200	1	0	1	0
GEA6	1	0	1	0
WRKY8	1	0	0.242038	3.22e-17
RMA2	1	0	1	0.0172727
AT1G25275	1	0	1	2.98e-18
AT5G60630	1	0	1	0.000321
CML42	1	0	1	6.45e-07
PnsB4	1	0	0.311475	0
At5g46330	1	0	0.272727	0
PROPEP2	1	0	0.666667	0
AT2G40130	1	0	1	0
AT1G78850	1	0	1	3.22e-22
CERK1	1	0	0.272727	1.4e-36
AT2G41250	1	0	1	1.9e-06
AT1G18390	1	0	1	6.83e-28
SIB1	1	0	0.298039	4.36e-05
EXL3	1	0	1	1.89e-09
AT4G37250	1	0	1	2.37e-10
AT4G26120	1	0	1	4.53e-09
AT3G51230	1	0	0.179811	1.03e-05
AT2G43620	1	0	1	7.15e-18
AT5G03230	1	0	1	6.87e-08
AT4G01870	1	0	1	3.96e-18
AT4G34180	1	0	0.666667	0
PUP18	1	0	0.666667	1.42e-26
SDR3	1	0	1	0
AT5G45700	1	0	0.179811	1.73e-08
CPK27	1	0	1	4.02e-38
IGMT3	1	0	0.204852	1.09e-37
SHR	1	0	1	8.74e-21
AT3G18250	1	0	0.212885	1.57e-07
IGMT1	1	0	0.255034	6.61e-21
