## Supplementary Data 5 for "The nitrogen-fixing symbiotic cyanobacterium, *Nostoc punctiforme* can regulate plant programmed cell death"

### Sheet: Sheet1
Supplementary Data 5 Selected genes of interest from the 4-fold differentially regulated gene set.											≥4-fold up-regulated
											≤4-fold down-regulated
Genes encoding glutathione S-transferase (GST) enzymes
Gene	CM.value	Control.value	log2foldchange	pvalue	padjust	significance	gene_name	gene_description
AT1G02920	218.385	5.13537	5.41026	1.68433e-14	6.28113e-13	TRUE	GSTF7	Glutathione S-transferase F7 [Source:UniProtKB/Swiss-Prot;Acc:Q9SRY5]
AT1G69920	54.7694	1.55733	5.13622	8.55514e-11	1.85313e-09	TRUE	GSTU12	Glutathione S-transferase U12 [Source:UniProtKB/Swiss-Prot;Acc:Q6NMS0]
AT1G27130	216.686	32.429	2.74025	5.04916e-10	9.46718e-09	TRUE	GSTU13	Glutathione S-transferase U13 [Source:UniProtKB/Swiss-Prot;Acc:Q9FUS6]
AT5G02780	1.07188	0.175718	2.60881	0.000192207	0.00110185	TRUE	GSTL1	Glutathione S-transferase L1 [Source:UniProtKB/Swiss-Prot;Acc:Q6NLB0]
AT1G69930	14.8547	2.56234	2.53538	1.55636e-07	1.89065e-06	TRUE	GSTU11	Glutathione S-transferase U11 [Source:UniProtKB/Swiss-Prot;Acc:Q9CAS6]
AT2G02930	6.11719	1.40336	2.12399	7.78121e-05	0.000498981	TRUE	GSTF3	Glutathione S-transferase F3 [Source:UniProtKB/Swiss-Prot;Acc:Q9SLM6]
AT3G43800	2.10503	19.8629	-3.23816	3.38063e-33	9.29672e-31	TRUE	GSTU27	Glutathione S-transferase U27 [Source:UniProtKB/Swiss-Prot;Acc:Q9LZG7]
Chloroplast-encoded genes
ATCG00550	15.1473	1.53003	3.30743	6.54597e-05	0.000429346	TRUE	PSBJ	Photosystem II reaction center protein J [Source:UniProtKB/Swiss-Prot;Acc:P56781]
ATCG00020	90.3046	9.55144	3.24101	1.43042e-13	4.69587e-12	TRUE	PSBA	Photosystem II protein D1 [Source:UniProtKB/Swiss-Prot;Acc:P83755]
ATCG01060	8.10915	0.994519	3.02748	1.39398e-07	1.71425e-06	TRUE	PSAC	Photosystem I iron-sulfur center [Source:UniProtKB/Swiss-Prot;Acc:P62090]
ATCG00730	12.3125	1.55854	2.98185	1.16687e-10	2.45743e-09	TRUE	PETD	Cytochrome b6-f complex subunit 4 [Source:UniProtKB/Swiss-Prot;Acc:P56774]
ATCG00600	6.4382	0.82541	2.96347	0.00378763	0.0137341	TRUE	PETG	Cytochrome b6-f complex subunit 5 [Source:UniProtKB/Swiss-Prot;Acc:P56775]
ATCG01210	4.10214	0.542745	2.91803	3.12681e-07	3.56558e-06	TRUE	RRN16S.2
ATCG00920	4.10214	0.542745	2.91803	2.69228e-06	2.56328e-05	TRUE	RRN16S.1
ATCG00950	4.50057	0.596058	2.91658	3.01709e-08	4.21881e-07	TRUE	RRN23S.1
ATCG01070	2.39855	0.369007	2.70044	0.00226517	0.00895449	TRUE	NDHE	NAD(P)H-quinone oxidoreductase subunit 4L, chloroplastic [Source:UniProtKB/Swiss-Prot;Acc:P26289]
ATCG00280	5.90256	0.913176	2.69238	7.19552e-11	1.57844e-09	TRUE	PSBC	Photosystem II CP43 reaction center protein [Source:UniProtKB/TrEMBL;Acc:A0A1B1W4T4]
ATCG00640	7.58392	1.21717	2.63941	1.06705e-05	8.68236e-05	TRUE	RPL33	50S ribosomal protein L33, chloroplastic [Source:UniProtKB/Swiss-Prot;Acc:P56796]
ATCG00720	12.1977	1.97487	2.62678	4.34886e-10	8.21908e-09	TRUE	PETB	Cytochrome b6 [Source:UniProtKB/Swiss-Prot;Acc:P56773]
ATCG00270	8.71857	1.41765	2.62059	1.92014e-13	6.20693e-12	TRUE	PSBD	Photosystem II D2 protein [Source:UniProtKB/Swiss-Prot;Acc:P56761]
ATCG00450	50.6868	8.28052	2.61382	3.29488e-07	3.74598e-06	TRUE	TRNV.1	tRNA-Val [Source:TAIR;Acc:ATCG00450]
ATCG00560	5.79057	0.965095	2.58496	0.00490177	0.0170253	TRUE	PSBL	Photosystem II reaction center protein L [Source:UniProtKB/Swiss-Prot;Acc:P60129]
ATCG00350	5.939	0.99401	2.57889	3.43147e-12	9.31503e-11	TRUE	PSAA	Photosystem I P700 chlorophyll a apoprotein A1 [Source:UniProtKB/Swiss-Prot;Acc:P56766]
ATCG00680	11.2152	1.92261	2.54432	8.03445e-09	1.24554e-07	TRUE	PSBB	Photosystem II CP47 reaction center protein [Source:UniProtKB/TrEMBL;Acc:A0A1B1W4X0]
ATCG00530	3.46385	0.600037	2.52925	4.0153e-06	3.64547e-05	TRUE	CEMA	envelope membrane protein, chloroplastic [Source:UniProtKB/TrEMBL;Acc:A0A1B1W4V5]
ATCG00490	21.6553	3.79001	2.51445	2.97156e-09	4.98985e-08	TRUE	RBCL	Ribulose bisphosphate carboxylase large chain [Source:UniProtKB/Swiss-Prot;Acc:O03042]
ATCG01180	5.81994	1.02468	2.50582	7.42483e-08	9.63653e-07	TRUE	RRN23S.2	chloroplast-encoded 23S ribosomal RNA [Source:TAIR;Acc:ATCG01180]
ATCG00140	47.5074	8.41516	2.49709	5.45085e-10	1.01501e-08	TRUE	ATPH	ATP synthase subunit c, chloroplastic [Source:UniProtKB/TrEMBL;Acc:A0A1B1W4S3]
ATCG00340	3.89189	0.691323	2.49304	1.23193e-08	1.85228e-07	TRUE	PSAB	Photosystem I P700 chlorophyll a apoprotein A2 [Source:UniProtKB/TrEMBL;Acc:A0A1B1W4U2]
ATCG01050	3.56343	0.65577	2.442	1.1318e-10	2.39152e-09	TRUE	NDHD	NADH-Ubiquinone/plastoquinone (complex I) protein [Source:TAIR;Acc:ATCG01050]
ATCG01080	3.01251	0.567062	2.40939	3.68741e-05	0.000260688	TRUE	NDHG	NAD(P)H-quinone oxidoreductase subunit 6, chloroplastic [Source:UniProtKB/Swiss-Prot;Acc:Q95695]
ATCG00630	31.2262	5.99431	2.38109	1.00991e-06	1.0483e-05	TRUE	PSAJ	Photosystem I reaction center subunit IX [Source:UniProtKB/TrEMBL;Acc:A0A1B1W4W1]
ATCG01090	1.12408	0.217565	2.36923	0.0104609	0.0314921	TRUE	NDHI	NAD(P)H-quinone oxidoreductase subunit I, chloroplastic [Source:UniProtKB/Swiss-Prot;Acc:P56755]
ATCG00040	3.8091	0.738014	2.36773	5.87676e-10	1.08898e-08	TRUE	MATK	maturase K [Source:TAIR;Acc:ATCG00040]
ATCG00130	11.1899	2.17016	2.36632	1.06779e-07	1.33826e-06	TRUE	ATPF	ATP synthase subunit b, chloroplastic [Source:UniProtKB/Swiss-Prot;Acc:P56759]
ATCG00080	9.49445	1.86498	2.34792	0.00111045	0.00492885	TRUE	PSBI	Photosystem II reaction center protein I [Source:UniProtKB/TrEMBL;Acc:A0A1B1W4S2]
ATCG01040	0.858025	0.171605	2.32193	0.0094898	0.0290668	TRUE	CCSA	Cytochrome c biogenesis protein CcsA [Source:UniProtKB/Swiss-Prot;Acc:P56770]
AT2G20825	1.36123	0.277533	2.29418	0.00342881	0.0126041	TRUE	ULT2	Protein ULTRAPETALA 2 [Source:UniProtKB/Swiss-Prot;Acc:Q8S8I2]
ATCG00330	8.50908	1.73908	2.29068	2.25653e-05	0.000169776	TRUE	RPS14	30S ribosomal protein S14, chloroplastic [Source:UniProtKB/TrEMBL;Acc:A0A1B1W4T5]
ATCG00410	11.3432	2.32019	2.28951	0.00591771	0.0198319	TRUE	TRNF	chloroplast TRNF [Source:TAIR;Acc:ATCG00410]
ATCG00120	5.00121	1.07433	2.21883	2.13825e-07	2.5406e-06	TRUE	ATPA	ATP synthase subunit alpha, chloroplastic [Source:UniProtKB/TrEMBL;Acc:A0A1B1W4S8]
ATCG00360	13.5341	2.91428	2.21539	1.93617e-06	1.89766e-05	TRUE	YCF3	Tetratricopeptide repeat (TPR)-like superfamily protein [Source:TAIR;Acc:ATCG00360]
ATCG00580	8.28948	1.79232	2.20945	1.15359e-05	9.31067e-05	TRUE	PSBE	Cytochrome b559 subunit alpha [Source:UniProtKB/TrEMBL;Acc:A0A1B1W4W2]
ATCG00510	14.3621	3.13656	2.19502	0.000244772	0.00135766	TRUE	PSAI	Photosystem I reaction center subunit VIII [Source:UniProtKB/TrEMBL;Acc:A0A1B1W4U9]
ATCG00300	10.2561	2.29019	2.16294	6.20167e-05	0.000410023	TRUE	PSBZ	Photosystem II reaction center protein Z [Source:UniProtKB/TrEMBL;Acc:A0A1B1W4U3]
ATCG00290	8.796	2.04558	2.10434	0.00428812	0.0152716	TRUE	TRNS.2	tRNA-Ser [Source:TAIR;Acc:ATCG00290]
ATCG00710	6.52743	1.52589	2.09686	0.000575345	0.00282147	TRUE	PSBH	Photosystem II reaction center protein H [Source:UniProtKB/Swiss-Prot;Acc:P56780]
ATCG00520	5.25586	1.25462	2.06667	0.000181573	0.00105009	TRUE	YCF4	Photosystem I assembly protein Ycf4 [Source:UniProtKB/Swiss-Prot;Acc:P56788]
ATCG00180	2.36739	0.571121	2.05143	6.33356e-10	1.16679e-08	TRUE	RPOC1	DNA-directed RNA polymerase subunit beta' [Source:UniProtKB/Swiss-Prot;Acc:P56763]
ATCG00500	2.32195	0.564452	2.04041	1.11339e-06	1.14508e-05	TRUE	ACCD	Acetyl-coenzyme A carboxylase carboxyl transferase subunit beta, chloroplastic [Source:UniProtKB/TrEMBL;Acc:A0A1B1W4V3]
Genes encoding receptor kinase enzymes
AT2G19190	1.74253	0.0487909	5.15843	3.3563e-14	1.20617e-12	TRUE	SIRK	Senescence-induced receptor-like serine/threonine-protein kinase [Source:UniProtKB/Swiss-Prot;Acc:O64483]
AT5G65600	1.44379	0.042885	5.07325	2.9758e-11	6.97545e-10	TRUE	LECRK92	L-type lectin-domain containing receptor kinase IX.2 [Source:UniProtKB/Swiss-Prot;Acc:Q9LSL5]
AT4G00970	18.6439	0.576358	5.0156	2.35004e-69	4.05382e-66	TRUE	CRK41	Cysteine-rich receptor-like protein kinase 41 [Source:UniProtKB/Swiss-Prot;Acc:O23081]
AT4G23280	0.994897	0.0650867	3.93411	1.00636e-07	1.26713e-06	TRUE	CRK20	Putative cysteine-rich receptor-like protein kinase 20 [Source:UniProtKB/Swiss-Prot;Acc:O65479]
AT1G79680	0.261078	0.0217565	3.58496	0.000992545	0.00448432	TRUE	WAKL10	Wall-associated receptor kinase-like 10 [Source:UniProtKB/Swiss-Prot;Acc:Q8VYA3]
AT5G46330	41.0894	5.45645	2.91273	1.01432e-51	7.40256e-49	TRUE	FLS2	Leucine-rich repeat receptor-like protein kinase (Fragment) [Source:UniProtKB/TrEMBL;Acc:C0LGU8]
AT3G21630	178.365	23.7723	2.90748	3.52946e-39	1.39524e-36	TRUE	CERK1	Chitin elicitor receptor kinase 1 [Source:UniProtKB/Swiss-Prot;Acc:A8R7E6]
AT1G51860	0.471584	0.0817413	2.52838	0.000982427	0.00445012	TRUE	AT1G51860	Probable LRR receptor-like serine/threonine-protein kinase At1g51860 [Source:UniProtKB/Swiss-Prot;Acc:C0LGG4]
AT4G28350	98.7142	18.4514	2.41953	2.6656e-30	5.55822e-28	TRUE	LECRK72	Probable L-type lectin-domain containing receptor kinase VII.2 [Source:UniProtKB/Swiss-Prot;Acc:O49445]
AT1G74360	78.7519	15.6709	2.32923	2.66689e-22	2.51762e-20	TRUE	AT1G74360	Probable LRR receptor-like serine/threonine-protein kinase At1g74360 [Source:UniProtKB/Swiss-Prot;Acc:C0LGJ1]
AT2G23770	61.2399	12.3936	2.30488	1.58061e-12	4.45877e-11	TRUE	LYK4	LysM domain receptor-like kinase 4 [Source:UniProtKB/Swiss-Prot;Acc:O64825]
AT4G23270	55.1084	11.3963	2.27371	5.16043e-19	3.30808e-17	TRUE	CRK19	cysteine-rich RLK (RECEPTOR-like protein kinase) 19 [Source:TAIR;Acc:AT4G23270]
AT4G32300	252.6	54.2405	2.21941	6.57918e-21	5.26751e-19	TRUE	SD25	G-type lectin S-receptor-like serine/threonine-protein kinase SD2-5 [Source:UniProtKB/Swiss-Prot;Acc:Q8RWZ5]
AT4G11470	10.3605	2.23411	2.21332	5.05958e-09	8.1568e-08	TRUE	CRK31	cysteine-rich RLK (RECEPTOR-like protein kinase) 31 [Source:TAIR;Acc:AT4G11470]
AT4G11480	79.3487	17.5881	2.17361	9.11621e-13	2.67357e-11	TRUE	CRK32	Putative cysteine-rich receptor-like protein kinase 32 [Source:UniProtKB/Swiss-Prot;Acc:Q9LDS6]
AT1G51820	510.668	114.817	2.15305	9.58873e-15	3.69809e-13	TRUE	AT1G51820	Probable LRR receptor-like serine/threonine-protein kinase At1g51820 [Source:UniProtKB/Swiss-Prot;Acc:C0LGG3]
AT2G19130	20.9883	5.25038	1.99909	2.44116e-11	5.80005e-10	TRUE	AT2G19130	G-type lectin S-receptor-like serine/threonine-protein kinase At2g19130 [Source:UniProtKB/Swiss-Prot;Acc:O64477]
AT2G23950	1.34768	6.00267	-2.15513	1.79746e-16	8.65653e-15	TRUE	AT2G23950	Probable LRR receptor-like serine/threonine-protein kinase At2g23950 [Source:UniProtKB/Swiss-Prot;Acc:Q0WVM4]
AT4G34220	0.67587	3.02501	-2.16212	7.60681e-11	1.66481e-09	TRUE	AT4G34220	Receptor protein kinase-like protein At4g34220 [Source:UniProtKB/Swiss-Prot;Acc:Q94C77]
AT5G56040	0.598318	2.705	-2.17664	1.30903e-14	4.95785e-13	TRUE	AT5G56040	Leucine-rich receptor-like protein kinase family protein [Source:UniProtKB/TrEMBL;Acc:F4K6B8]
AT4G30520	0.22404	1.1202	-2.32193	2.37124e-08	3.37289e-07	TRUE	AT4G30520	Probable LRR receptor-like serine/threonine-protein kinase At4g30520 [Source:UniProtKB/Swiss-Prot;Acc:Q8VYT3]
AT2G24230	0.301512	1.53897	-2.35167	1.06199e-09	1.89213e-08	TRUE	AT2G24230	Probable LRR receptor-like serine/threonine-protein kinase At2g24230 [Source:UniProtKB/Swiss-Prot;Acc:C0LGK9]
AT4G37250	0.501498	2.75164	-2.45598	9.25756e-12	2.36741e-10	TRUE	AT4G37250	Probable LRR receptor-like serine/threonine-protein kinase At4g37250 [Source:UniProtKB/Swiss-Prot;Acc:C0LGS3]
AT5G67200	0.848762	5.67899	-2.7422	2.00906e-18	1.23772e-16	TRUE	AT5G67200	Probable inactive receptor kinase At5g67200 [Source:UniProtKB/Swiss-Prot;Acc:Q93Y06]
AT5G01890	0.489793	3.28256	-2.74457	4.12477e-24	4.74349e-22	TRUE	PXC2	Leucine-rich repeat receptor-like protein kinase PXC2 [Source:UniProtKB/Swiss-Prot;Acc:Q9LZV7]
AT5G49660	0.981051	8.06143	-3.03864	6.36356e-17	3.21996e-15	TRUE	CEPR1	Receptor protein-tyrosine kinase CEPR1 [Source:UniProtKB/Swiss-Prot;Acc:Q9FGL5]
AT5G61480	3.11639	34.4316	-3.46578	3.06126e-46	1.81523e-43	TRUE	TDR	Leucine-rich repeat receptor-like protein kinase TDR [Source:UniProtKB/Swiss-Prot;Acc:Q9FII5]
Genes encoding proteins predicted to be MAPKs involved in signal transduction
AT4G36950	1.23602	0.119615	3.36923	2.11905e-05	0.000160579	TRUE	MAPKKK21	Mitogen-activated protein kinase kinase kinase 21 [Source:UniProtKB/TrEMBL;Acc:Q6K1M3]
AT1G01560	24.9778	5.82586	2.1001	2.19785e-09	3.74701e-08	TRUE	MPK11	Mitogen-activated protein kinase 11 [Source:UniProtKB/Swiss-Prot;Acc:Q9LMM5]
AT5G55090	79.1849	18.7707	2.07675	1.70361e-27	2.78673e-25	TRUE	MAPKKK15	mitogen-activated protein kinase kinase kinase 15 [Source:TAIR;Acc:AT5G55090]
AT3G50310	0.208092	1.61272	-2.95419	2.35904e-07	2.77276e-06	TRUE	MAPKKK20	MKKK20 [Source:UniProtKB/TrEMBL;Acc:A0A178VGW0]
AT1G73500	0.157535	1.52688	-3.27684	2.87084e-07	3.31755e-06	TRUE	MKK9	Mitogen-activated protein kinase kinase 9 [Source:UniProtKB/Swiss-Prot;Acc:Q9FX43]
Genes encoding proteins predicted to be involved in auxin biosynthesis
AT3G15540	1.8633	0.447193	2.05889	0.00339664	0.0125148	TRUE	IAA19	Auxin-responsive protein [Source:UniProtKB/TrEMBL;Acc:Q2VWA2]
AT1G56150	2.80436	11.3333	-2.01483	2.93769e-05	0.000214313	TRUE	SAUR71	Auxin-responsive protein SAUR71 [Source:UniProtKB/Swiss-Prot;Acc:Q9SGU2]
AT1G70940	9.24208	40.7787	-2.14153	2.71766e-12	7.47355e-11	TRUE	PIN3	Auxin efflux carrier component 3 [Source:UniProtKB/Swiss-Prot;Acc:Q9S7Z8]
AT3G12830	0.770496	4.10289	-2.41278	3.99107e-10	7.61876e-09	TRUE	SAUR72	Auxin-responsive protein SAUR72 [Source:UniProtKB/Swiss-Prot;Acc:Q9LTV3]
AT1G56220	1.10147	10.165	-3.2061	6.09079e-08	8.03705e-07	TRUE	AT1G56220	Dormancy/auxin associated family protein [Source:TAIR;Acc:AT1G56220]
AT2G16580	1.12836	28.4507	-4.65617	1.60699e-35	5.16824e-33	TRUE	AT2G16580	Putative auxin-induced protein [Source:UniProtKB/TrEMBL;Acc:Q9SI60]
