## Supplementary Data 6 for "The nitrogen-fixing symbiotic cyanobacterium, *Nostoc punctiforme* can regulate plant programmed cell death"

### Sheet: Sheet1
Supplementary Data 6 Filtering results of FASTAQ raw reads before mapping to the TAIR10 A. thaliana reference genome.
Sample	Raw Reads	Clean Reads	Raw Data (G)	Clean Data (G)	Error Rate (%)	Q20	Q30	GC content(%)
						(%)	(%)
1Control	22850526	22409787	6.9	6.7	0.02	98.49	95.07	44.68
2Control	20813658	20406369	6.2	6.1	0.02	98.56	95.21	44.88
3Control	20208158	19756315	6.1	5.9	0.02	98.61	95.34	44.69
1CM	24883300	23802624	7.5	7.1	0.02	98.64	95.52	45.83
2CM	26502573	25923809	8	7.8	0.02	98.58	95.36	45.93
3CM	23531896	23054104	7.1	6.9	0.02	98.61	95.38	45.11
